# Using FINDeM for rapid, CRISPR-based detection of the emerging salamandrid fungal pathogen, *Batrachochytrium salamandrivorans*

**DOI:** 10.1101/2024.01.08.573879

**Authors:** Brandon D. Hoenig, Philipp Böning, Amadeus Plewnia, Corinne L. Richards-Zawacki

**Author notes:** Corresponding author: Brandon D. Hoenig 4200 Fifth Ave, Pittsburgh, Pennsylvania, USA 15260 7245615563.

## Abstract

The fungal pathogen *Batrachochytrium salamandrivorans* (*Bsal*) is one of two species (the other, *B. dendrobatidis/Bd*) that cause amphibian chytridiomycosis, an emerging infectious disease that has been indicated in the declines of hundreds of amphibian species worldwide. While *Bd* has been near-globally distributed for well over a century, *Bsal* is a more recently emerged pathogen, having been identified just over a decade ago with current impacts localized to salamandrids in parts of Europe. However, because there is concern that *Bsal* will cause widespread declines if introduced to naïve regions – such as the Americas where the greatest diversity of salamandrids exist – it is imperative that widespread testing and monitoring strategies be implemented to mitigate the spread of *Bsal*. As standard diagnostic approaches tend to be expensive, time-consuming, or require specialized instrumentation and training, we have developed a simplified, rapid, CRISPR-based approach for *Bsal*-DNA identification and provide suggestions for its future application.
