## Supplemental Table 1 for "Using FINDeM for rapid, CRISPR-based detection of the emerging salamandrid fungal pathogen, *Batrachochytrium salamandrivorans*"

### Sheet: Sheet1
Supplemental Table 1. Metadata for field samples used for Bsal-targeting FINDeM validation.
ID	Country	Locality	Collection Date	Species	A-Sample Extraction	B-Sample Extraction	qPCR-estimated Bsal Mean ITS Copy Number
FIN1	GER	Usch	06.04.2022	Ichthyosaura alpestris	Qiagen Swab	Quick Swab	0
FIN2	GER	Usch	06.04.2022	Ichthyosaura alpestris	Qiagen Swab	Quick Swab	0
FIN3	GER	Usch	06.04.2022	Ichthyosaura alpestris	Qiagen Swab	Quick Swab	234
FIN4	GER	Usch	06.04.2022	Ichthyosaura alpestris	Qiagen Swab	Quick Swab	459
FIN5	GER	Usch	06.04.2022	Ichthyosaura alpestris	Qiagen Swab	Quick Swab	699
FIN6	GER	Usch	06.04.2022	Ichthyosaura alpestris	Qiagen Swab	Quick Swab	1612
FIN7	GER	Usch	06.04.2022	Ichthyosaura alpestris	Qiagen Swab	Quick Swab	4000
FIN8	GER	Usch	06.04.2022	Ichthyosaura alpestris	Qiagen Swab	Quick Swab	6984
FIN9	GER	Usch	06.04.2022	Ichthyosaura alpestris	Qiagen Swab	Quick Swab	8125
FIN10	GER	Usch	06.04.2022	Ichthyosaura alpestris	Qiagen Swab	Quick Swab	13932
FIN11	GER	Usch	06.04.2022	Ichthyosaura alpestris	Qiagen Swab	Quick Swab	37204
FIN12	GER	Winkelenberg	08.04.2020	Triturus cristatus	Prepman	Quick Swab	104400
FIN13	GER	Winkelenberg	05.05.2020	Ichthyosaura alpestris	Prepman	Quick Swab	100
FIN14	GER	Winkelenberg	24.03.2020	Lissotriton helveticus	Prepman	Quick Swab	100
FIN15	GER	Usch	06.04.2022	Ichthyosaura alpestris	Qiagen Swab	Quick Swab	106
FIN16	GER	Winkelenberg	08.04.2020	Ichthyosaura alpestris	Prepman	Quick Swab	110
FIN17	GER	Winkelenberg	02.06.2020	Ichthyosaura alpestris	Prepman	Quick Swab	140
FIN18	GER	Usch	06.04.2022	Ichthyosaura alpestris	Qiagen Swab	Quick Swab	3
FIN19	GER	Usch	06.04.2022	Ichthyosaura alpestris	Qiagen Swab	Quick Swab	9
FIN20	GER	Niederprüm	19.03.2023	Ichthyosaura alpestris	Qiagen	Quick Swab	17
FIN21	GER	Usch	06.04.2022	Ichthyosaura alpestris	Qiagen Swab	Quick Swab	17
FIN22	GER	Usch	06.04.2022	Lissotriton helveticus	Qiagen Swab	Quick Swab	27
