## Supplemental File 1 for "Using FINDeM for rapid, CRISPR-based detection of the emerging salamandrid fungal pathogen, *Batrachochytrium salamandrivorans*"

### Sheet: qPCR CRISPR
	Plate input with sample ID														redo
			1	2	3	4	5	6	7	8	9	10	11	12	13	14
		A	FIN1A	FIN1B	FIN2A	FIN2B	FIN3A	FIN3B	FIN4A	Fin4B	FIN5A	Fin5B	FIN6A	Fin6B	FIN1A	neg Sample
		B	FIN1A	FIN1B	FIN2A	FIN2B	FIN3A	FIN3B	FIN4A	Fin4B	FIN5A	Fin5B	FIN6A	Fin6B	FIN1A	neg Sample
		C	FIN7A	Fin7B	FIN8A	Fin8B	FIN9A	Fin9B	FIN10A	Fin10B	FIN11A	FIN11B	FIN12A	FIN12B	FIN7A	H2O			Extraction method for A-Samples:
		D	FIN7A	Fin7B	FIN8A	Fin8B	FIN9A	Fin9B	FIN10A	Fin10B	FIN11A	FIN11B	FIN12A	FIN12B	FIN7A	H2O			grey= prepman
		E	FIN13A	FIN13B	FIN14A	FIN14B	FIN15A	FIN15B	FIN16A	FIN16B	FIN17A	FIN17B	FIN18A	FIN18B	FIN13A	no fill			all others= QIAGEN
		F	FIN13A	FIN13B	FIN14A	FIN14B	FIN15A	FIN15B	FIN16A	FIN16B	FIN17A	FIN17B	FIN18A	FIN18B	FIN13A	no fill
		G	FIN19A	FIN19B	FIN20A	FIN20B	FIN21A	FIN21B	FIN22A	FIN22B	FINnegA	FINnegB	FINposA	FINposB	FIN19A	Zoospore standard
		H	FIN19A	FIN19B	FIN20A	FIN20B	FIN21A	FIN21B	FIN22A	FIN22B	FINnegA	FINnegB	FINposA	FINposB	FIN19A	Zoospore standard
	Copy number (qPCR, note that Copy numbers from A-samples are numbers from runs of 2020-2022, we did some re-tests; Copy-numbers from B-samples are from qPCR run 10th November 2023)
			1	2	3	4	5	6	7	8	9	10	11	12	13	14
		A	0	0	0	0	234	0	459	0	699	0	1612	0	0	0
		B	0	0	0	0	234	0	459	0	699	0	1612	0	0	0
		C	4000	13.1	6984	226.8	8125	174.1	13932	892.5	37204	40.1	104400	22.5	4000	0
		D	4000	13.1	6984	226.8	8125	174.1	13932	892.5	37204	40.1	104400	22.5	4000	0
		E	100	0	100	8.5	106	11.7	110	0	140	0	3	0	100	no fill
		F	100	0	100	8.5	106	11.7	110	0	140	0	3	0	100	no fill					Similarity FINDeM vs qPCR
		G	9	0	17	0	17	0	27	0	0	0	0	0	9	248.3
		H	9	0	17	0	17	0	27	0	0	0	0	0	9	248.3
	FINDeM results																			1	2	3	4	5	6	7	8	9	10	11	12	13	14
			1	2	3	4	5	6	7	8	9	10	11	12					A	FIN1A	FIN1B	FIN2A	FIN2B	FIN3A	FIN3B	FIN4A	Fin4B	FIN5A	Fin5B	FIN6A	Fin6B	FIN1A	neg Sample
		A																	B	FIN1A	FIN1B	FIN2A	FIN2B	FIN3A	FIN3B	FIN4A	Fin4B	FIN5A	Fin5B	FIN6A	Fin6B	FIN1A	neg Sample
		B																	C	FIN7A	Fin7B	FIN8A	Fin8B	FIN9A	Fin9B	FIN10A	Fin10B	FIN11A	FIN11B	FIN12A	FIN12B	FIN7A	H2O
																			D	FIN7A	Fin7B	FIN8A	Fin8B	FIN9A	Fin9B	FIN10A	Fin10B	FIN11A	FIN11B	FIN12A	FIN12B	FIN7A	H2O
		C																	E	FIN13A	FIN13B	FIN14A	FIN14B	FIN15A	FIN15B	FIN16A	FIN16B	FIN17A	FIN17B	FIN18A	FIN18B	FIN13A	no fill
																			F	FIN13A	FIN13B	FIN14A	FIN14B	FIN15A	FIN15B	FIN16A	FIN16B	FIN17A	FIN17B	FIN18A	FIN18B	FIN13A	no fill
		D																	G	FIN19A	FIN19B	FIN20A	FIN20B	FIN21A	FIN21B	FIN22A	FIN22B	FINnegA	FINnegB	FINposA	FINposB	FIN19A	Zoospore standard
		E																	H	FIN19A	FIN19B	FIN20A	FIN20B	FIN21A	FIN21B	FIN22A	FIN22B	FINnegA	FINnegB	FINposA	FINposB	FIN19A	Zoospore standard
		F
		G
		H
																												means qPCr results equals FINDeM result
																												means indifferent result between qPCR and FINDeM within duplicates
	RESULT (Interpretation AP/PB)																											means qPCr results differ from FINDeM
																					re-test in qPCR:						Note: we do not consider extraction method here
			1	2	3	4	5	6	7	8	9	10	11	12	13	14					FIN1A	0
		A	+	0	0	0	++	+	0/+	0	++	0	++	0	0	0					FIN7A	3023.76					A-Samples:	already extracted and tested samples from other projects
		B	+	0	0	0	++	+	0	0	++	0	++	0	0	0					FIN4A	454.4					B-Samples extracted with quick extraction
		C	0	++	++	++	++	+	++	++	++	0	0/+	++	++	0					FIN12A	963.1
		D	0	0	++	++	++	0/+	+	++	++	0	0/+	++	++	0
		E	++	0	0/+	0	++	++	+	0	++	0	0	+	++	no fill					BsalZoosp	248.3
		F	++	0	0/+	0	+	0	+	0	++	0	0	+	++	no fill
		G	0	0	0	0	0	+	+	0	0	0	0	0	++	+
		H	0	0	0	0	+	+	0/+	0	0	0	0	0	0	+
	RPA variation sheet
			1	2	3	4	5	6	7	8	9	10	11	12	13	14
		A	FIN1A	FIN1B	FIN2A	FIN2B	FIN3A	FIN3B	FIN4A	Fin4B	FIN5A	Fin5B	FIN6A	Fin6B	FIN1A	neg Sample
		B	FIN1A	FIN1B	FIN2A	FIN2B	FIN3A	FIN3B	FIN4A	Fin4B	FIN5A	Fin5B	FIN6A	Fin6B	FIN1A	neg Sample
		C	FIN7A	Fin7B	FIN8A	Fin8B	FIN9A	Fin9B	FIN10A	Fin10B	FIN11A	FIN11B	FIN12A	FIN12B	FIN7A	H2O
		D	FIN7A	Fin7B	FIN8A	Fin8B	FIN9A	Fin9B	FIN10A	Fin10B	FIN11A	FIN11B	FIN12A	FIN12B	FIN7A	H2O
		E	FIN13A	FIN13B	FIN14A	FIN14B	FIN15A	FIN15B	FIN16A	FIN16B	FIN17A	FIN17B	FIN18A	FIN18B	FIN13A	no fill
		F	FIN13A	FIN13B	FIN14A	FIN14B	FIN15A	FIN15B	FIN16A	FIN16B	FIN17A	FIN17B	FIN18A	FIN18B	FIN13A	no fill
		G	FIN19A	FIN19B	FIN20A	FIN20B	FIN21A	FIN21B	FIN22A	FIN22B	FINnegA	FINnegB	FINposA	FINposB	FIN19A	Zoospore standard
		H	FIN19A	FIN19B	FIN20A	FIN20B	FIN21A	FIN21B	FIN22A	FIN22B	FINnegA	FINnegB	FINposA	FINposB	FIN19A	Zoospore standard
			singlicate A and B share same RPA mix, excpet for column 5, 6
			duplicates do not share identical RPA mix
			in 13, 14 grey color scheme refer to which samples share the same RPA mix, here as well duplictes do not share RPA mix.
